# Application of Cancer Cell Line Encyclopedia for Measuring Correlation Between Transcriptomics and Proteomics as a Guide for System-level Insights

**DOI:** 10.1101/2024.03.03.583123

**Authors:** Blake Williams, Darryl Perry, Peter Aspesi, Jefferson Parker, Ted Johnson, Wendy Su, Eduardo Tabacman, Kirk Delisle, Kayvon Avishan, Vic Myer, Felipa Mapa, Michael Hinterberg, Alan Williams, Lori Jennings, Nebojsa Janjic, Joseph Loureiro

**Affiliations:** Somalogic, Inc., Boulder CO 80301; Novartis Institutes for BioMedical Research, Inc., Cambridge MA 02139; NullSet Informatics Solutions, Brookline, MA 02445; Chroma Medicine, 201 Brookline Ave., Boston, MA 02215

**Keywords:** proteome profiling, CCLE, proteotypes, orthogonal validation, aptamer:antigen interactions

## Abstract

Robust and reliable proteome measurements provide mechanistic insights in biomedical research. SOMAmer (Slow Off-rate Modified Aptamer) reagents are modified, DNA-based, affinity reagents that measure defined target proteins with reproducibility and accuracy similar to monoclonal antibodies. Applying SOMAmer reagent technology, we developed SomaScan, a clinical proteome profiling platform with capability to measure 7,523 proteoforms for 6,594 human proteins by UniprotID in small sample volumes (e.g., 55μl plasma or serum). We evaluated the platform by profiling the proteome of a panel of well characterized Cell Line Encyclopedia (CCLE) cancer models. Unsupervised machine learning analyses demonstrate the SomaScan assay distinguishing cell lines on the basis of their proteome signatures, and identifying both tissue-specific and oncogenic pathways. The proteome measured by SomaScan correlates with published CCLE transcriptome at a level comparable to other published transcript to proteome studies. Taken together, we demonstrate that the SomaScan platform is a technically reproducible system suitable for biomedical and clinical applications that reliably illuminates underlying biomolecular mechanisms.
