## Supplemental_1 for "Application of Cancer Cell Line Encyclopedia for Measuring Correlation Between Transcriptomics and Proteomics as a Guide for System-level Insights"

### Sheet: WS4_CCLE_Paper
WS4	DepMap_ID	cell_line_name	stripped_cell_line_name	CCLE_Name	alias	COSMICID	sex	source	RRID	WTSI_Master_Cell_ID	sample_collection_site	primary_or_metastasis	primary_disease	Subtype	age	Sanger_Model_ID	depmap_public_comments	lineage	lineage_subtype	lineage_sub_subtype	lineage_molecular_subtype	default_growth_pattern	model_manipulation	model_manipulation_details	patient_id	parent_depmap_id	Cellosaurus_NCIt_disease	Cellosaurus_NCIt_id	Cellosaurus_issues
ML1	ACH-000058	ML-1	ML1	ML1_THYROID		1240178	Female	DSMZ	CVCL_H525	1227	thyroid		Thyroid Cancer	Carcinoma, follicular	50	SIDM00442		thyroid	thyroid_carcinoma	follicular		2D: adherent			PT-HRqr49		Thyroid gland follicular carcinoma	C8054
SCC9	ACH-000181	SCC-9	SCC9	SCC9_UPPER_AERODIGESTIVE_TRACT		909709	Male	ATCC	CVCL_1685	2054	upper_aerodigestive_tract	Primary	Head and Neck Cancer	Squamous Cell Carcinoma	25	SIDM01080		upper_aerodigestive	upper_aerodigestive_squamous			2D: adherent			PT-UbMDmb		Tongue squamous cell carcinoma	C4648
SCC4	ACH-000238	SCC-4	SCC4	SCC4_UPPER_AERODIGESTIVE_TRACT		910904	Male	ATCC	CVCL_1684	1476	upper_aerodigestive_tract	Primary	Head and Neck Cancer	Squamous Cell Carcinoma, oral	55	SIDM01081		upper_aerodigestive	upper_aerodigestive_squamous	oral		2D: adherent			PT-Kf5TA3		Tongue squamous cell carcinoma	C4648
SKNFI	ACH-000341	SK-N-FI	SKNFI	SKNFI_AUTONOMIC_GANGLIA		688087	Male	ATCC	CVCL_1702	227	bone_marrow	Metastasis	Neuroblastoma		11	SIDM01099		peripheral_nervous_system	neuroblastoma			2D: adherent			PT-I4N9IW		Neuroblastoma	C3270
SKNDZ	ACH-000366	SK-N-DZ	SKNDZ	SKNDZ_AUTONOMIC_GANGLIA		688086	Female	ATCC	CVCL_1701	867	bone_marrow	Metastasis	Neuroblastoma		2	SIDM01100		peripheral_nervous_system	neuroblastoma		MYCN_amp	2D: adherent			PT-lIgcxS		Neuroblastoma	C3270
769P	ACH-000411	769-P	769P	769P_KIDNEY		910922	Female	ATCC	CVCL_1050	1186	kidney	Primary	Kidney Cancer	Renal Carcinoma, clear cell	63	SIDM00803		kidney	renal_cell_carcinoma	clear_cell		2D: adherent			PT-Kwk2bU		Renal cell carcinoma	C9385
UMUC3	ACH-000522	UM-UC-3	UMUC3	UMUC3_URINARY_TRACT		724838	Male	ATCC	CVCL_1783	9	urinary_tract	Primary	Bladder Cancer	Transitional Cell Carcinoma		SIDM01182		urinary_tract	bladder_carcinoma	bladder_transitional_cell		2D: adherent			PT-sPPqcj		Bladder carcinoma	C4912
SW1573	ACH-000677	SW 1573	SW1573	SW1573_LUNG		724878	Female	ATCC	CVCL_1720	849	lung	Primary	Lung Cancer	Non-Small Cell Lung Cancer (NSCLC), Adenocarcinoma	44	SIDM01163		lung	NSCLC	NSCLC_adenocarcinoma		2D: adherent			PT-Z9x3iF		Minimally invasive lung adenocarcinoma	C2923
CAL27	ACH-000832	CAL 27	CAL27	CAL27_UPPER_AERODIGESTIVE_TRACT		910916	Male	ATCC	CVCL_1107	1911	upper_aerodigestive_tract	Primary	Head and Neck Cancer	Squamous Cell Carcinoma	56	SIDM00937		upper_aerodigestive	upper_aerodigestive_squamous			2D: adherent			PT-JCJHPr		Tongue squamous cell carcinoma	C4648
HCC1954	ACH-000859	HCC1954	HCC1954	HCC1954_BREAST		749709	Female	ATCC	CVCL_1259	2143	breast	Primary	Breast Cancer	Breast Ductal Carcinoma	61	SIDM00872		breast	breast_ductal_carcinoma	ERneg_HER2pos	basal_A	2D: adherent			PT-603OA3		Breast ductal carcinoma	C4017
NCIH1793	ACH-000888	NCI-H1793	NCIH1793	NCIH1793_LUNG		908463	Female	ATCC	CVCL_1496	934	lung	Primary	Lung Cancer	Non-Small Cell Lung Cancer (NSCLC), Adenocarcinoma	52	SIDM00755		lung	NSCLC	NSCLC_adenocarcinoma		2D: adherent			PT-JWHrxe		Lung adenocarcinoma	C3512
HMCB	ACH-000931	HMCB	HMCB	HMCB_SKIN	CHL-1		Female	ATCC	CVCL_3317		skin	Primary	Skin Cancer	Melanoma	57	SIDM00914		skin	melanoma			2D: adherent			PT-rXLMnY		Melanoma	C3224	The exact relationship between HMCB (CVCL_3317) and RPMI-7262/7272/7932/7962/7972 is not clear: all are derived from patient 'Bowes' melanoma
RKO	ACH-000943	RKO	RKO	RKO_LARGE_INTESTINE		909698		ATCC	CVCL_0504	607	Colon	Primary	Colon/Colorectal Cancer	Adenocarcinoma		SIDM01090		colorectal	colorectal_adenocarcinoma		MSI	2D: adherent			PT-9E5O4L		Colon carcinoma	C4910
HEC1A	ACH-000954	HEC-1-A	HEC1A	HEC1A_ENDOMETRIUM			Female	ATCC	CVCL_0293		endometrium	Primary	Endometrial/Uterine Cancer	Endometrial Adenocarcinoma	71	SIDM00595		uterus	endometrial_adenocarcinoma			2D: adherent			PT-YZF57N	ACH-001517	Endometrial adenocarcinoma	C7359
RL952	ACH-000965	RL95-2	RL952	RL952_ENDOMETRIUM		930082	Female	ATCC	CVCL_0505	2215	endometrium	Primary	Endometrial/Uterine Cancer	Endometrial Adenosquamous Carcinoma	65	SIDM01088		uterus	endometrial_adenosquamous			2D: adherent			PT-de7J0H		Endometrial adenosquamous carcinoma	C114656
639V	ACH-000973	639-V	639V	639V_URINARY_TRACT		906798	Male	ATCC	CVCL_1048	1483	urinary_tract	Primary	Bladder Cancer	Transitional Cell Carcinoma	69	SIDM00999		urinary_tract	bladder_carcinoma	bladder_transitional_cell		2D: adherent			PT-P31KFG		Ureter urothelial carcinoma	C4830
SNU398	ACH-000221	SNU-398	SNU398	SNU398_LIVER		1240217	Male	ATCC	CVCL_0077	2169	liver	Primary	Liver Cancer	Hepatocellular Carcinoma	42	SIDM01181		liver	hepatocellular_carcinoma			2D: mixed adherent and suspension			PT-7v9ThA		Adult hepatocellular carcinoma	C7956
HEL9217	ACH-000005	HEL 92.1.7	HEL9217	HEL9217_HAEMATOPOIETIC_AND_LYMPHOID_TISSUE			Male	ATCC	CVCL_2481		bone_marrow		Leukemia	Acute Myelogenous Leukemia (AML), M6 (Erythroleukemia)	30	SIDM00593		blood	AML	M6		2D: suspension			PT-q4K2cp	ACH-000004	Erythroleukemia	C7152
DB	ACH-000334	DB	DB	DB_HAEMATOPOIETIC_AND_LYMPHOID_TISSUE		906832	Male	ATCC	CVCL_1168	1185	ascites	Metastasis	Lymphoma	Diffuse Large B-cell Lymphoma (DLBCL)	45	SIDM00886		lymphocyte	non_hodgkin_lymphoma	DLBCL		2D: suspension			PT-mgfMcU		Diffuse large B-cell lymphoma germinal center B-cell type	C36080
RL	ACH-000371	RL	RL	RL_HAEMATOPOIETIC_AND_LYMPHOID_TISSUE		910861	Male	ATCC	CVCL_1660	1273	ascites		Lymphoma	B-cell, Non-Hodgkins	52	SIDM01089		lymphocyte	non_hodgkin_lymphoma	b_cell		2D: suspension			PT-B4jW32		Diffuse large B-cell lymphoma	C8851
HUNS1	ACH-000829	HuNS1	HUNS1	HUNS1_HAEMATOPOIETIC_AND_LYMPHOID_TISSUE			Male	ATCC	CVCL_2526		haematopoietic_and_lymphoid_tissue		Myeloma	Multiple Myeloma				plasma_cell	multiple_myeloma			2D: suspension			PT-h5fVs5				Misclassified. Grand-parent cell line (GM01500) was originally thought to be a myeloma cell line but is a B-lymphoblastoid cell line.
G402	ACH-000375	G-402	G402	G402_SOFT_TISSUE		907298	Female	ATCC	CVCL_1221	1089	kidney	Primary	Kidney Cancer	Renal Cell Carcinoma	0	SIDM00855		kidney							PT-U7nXm3		Kidney neoplasm	C3150	This cell line is said to originate from a 'renal leiomyoblastoma'. This is an antiquated/imprecise terminology that can not be assigned to a precise cancer type. As there is no information on the exact origin of this cell line, except that it was deposited by Peebles P.T at ATCC, we have assigned it to the generic 'kidney neoplasm' of NCIt
A704	ACH-000429	A-704	A704	A704_KIDNEY		910920	Male	ATCC	CVCL_1065	949	kidney	Primary	Kidney Cancer	Renal Cell Carcinoma	78	SIDM00849		kidney	renal_cell_carcinoma						PT-hu5eOQ		Renal cell carcinoma	C9385
FU97	ACH-000633	FU97	FU97	FU97_STOMACH		1290806	Female	HSRRB	CVCL_2908	2062	stomach	Primary	Gastric Cancer	Adenocarcinoma	66	SIDM00503		gastric	gastric_adenocarcinoma	diffuse_gastric					PT-zUYVjw		Gastric adenocarcinoma	C4004
RAJI	ACH-000654	Raji	RAJI	RAJI_HAEMATOPOIETIC_AND_LYMPHOID_TISSUE		909262	Male	ATCC	CVCL_0511	1762	bone		Lymphoma	B-cell, Non-Hodgkins, Burkitts	11	SIDM00844		lymphocyte	non_hodgkin_lymphoma	b_cell_burkitt					PT-WEYO1e		EBV-related Burkitt lymphoma	C27694
HUH6	ACH-000671	HuH-6	HUH6	HUH6_LIVER			Male	RIKEN	CVCL_4381		liver		Liver Cancer	Hepatoblastoma	1	SIDM00062		liver	hepatoblastoma						PT-TtIXsL		Hepatoblastoma	C3728
DLD1	ACH-001061	DLD-1	DLD1	DLD1_LARGE_INTESTINE			Male	ATCC	CVCL_0248		large_intestine	Primary	Colon/Colorectal Cancer	Adenocarcinoma	67	SIDM00787		colorectal	colorectal_adenocarcinoma						PT-i0VYNQ		Colon adenocarcinoma	C4349
